# Tadpoles rely on mechanosensory stimuli for communication when visual capabilities are poor

**DOI:** 10.1101/2022.10.18.512729

**Authors:** Julie M. Butler, Jordan E. McKinney, Sarah C. Ludington, Moremi Mabogunje, Penelope Baker, Devraj Singh, Scott V. Edwards, Lauren A. O’Connell

## Abstract

The ways in which animals sense the world changes throughout development. For example, young of many species have limited visual capabilities, but still make social decisions, likely based on information gathered through other sensory modalities. Poison frog tadpoles display complex social behaviors that have been suggested to rely on vision despite a century of research indicating tadpoles have poorly-developed visual systems relative to adults. Alternatively, other sensory modalities, such as the lateral line system, are functional at hatching in frogs and may guide social decisions while other sensory systems mature. Here, we examined development of the mechanosensory lateral line and visual systems in tadpoles of the mimic poison frog (*Ranitomeya imitator)* that use vibrational begging displays to stimulate egg feeding from their mothers. *We found that tadpoles hatch with a fully developed lateral line system. While begging behavior increases with development, ablating the lateral line system inhibited begging in pre-metamorphic tadpoles, but not in metamorphic tadpoles.* We also found that the increase in begging and decrease in reliance on the lateral line co-occurs with increased retinal neural activity and gene expression associated with eye development. Using the neural tracer neurobiotin, we found that axonal innervations from the eye to the brain proliferate during metamorphosis, with little retinotectal connections in recently-hatched tadpoles. We then tested visual function in a phototaxis assay and found tadpoles prefer darker environments. The strength of this preference increased with developmental stage, but eyes were not required for this behavior, possibly indicating a role for the pineal gland. Together, these data suggest that tadpoles rely on different sensory modalities for social interactions across development and that the development of sensory systems in socially complex poison frog tadpoles is similar to that of other frog species.
