## Supplemental File 6 for "Tadpoles rely on mechanosensory stimuli for communication when visual capabilities are poor"

### Sheet: DEGs-down
GO_term_ID	GO_term_def	NofGenes	Genes
GO:0048856	anatomical structure development	294	AAMP|ACTA|ACTB|ACTG|AHR|AIMP1|ALR|ANCHR|ANPRB|ANXA1|ANXA3|ANXA6|AP2A1|APBA2|APBA3|APBB2|ARF6|ARL3|ASH2L|ATF1|ATF4|ATP5J|ATX1|BAD|BBS2|BCL10|BIRC2|BMPER|BNIP3|BTBD6|BTF3|CABP4|CASP3|CASR|CCNA2|CDK1|CDK20|CDO1|CFDP1|CHD2|CLU|CNOT2|COPD|COX2|COX7B|CREB1|CREM|CRIP1|CRIP2|CSN2|CSRP2|CSRP3|CTSL2|CUX2|CYR61|DACH1|DAPK3|DCTN5|DDX1|DDX20|DDX5|DGKD|DHCR7|DHPR|DIP2A|DLX6|DPCD|DRG1|DSRAD|DVL2|E2F4|ECE1|EF2|E…
GO:0034641	cellular nitrogen compound metabolic process	281	ABTB1|ACBP|ACOT2|ACSF2|ACSF4|ADCY7|AHR|AIMP1|ALDOB|AMPD1|ANPRB|APEX1|APEX2|ASCC1|ASH2L|ATF4|ATP23|ATP5E|ATP5H|ATP5J|ATX1|BAD|BDP1|BLVRB|BTF3|C1D|CASP3|CATL1|CCNH|CCNT1|CDC7|CDD|CDK1|CDK8|CELF2|CETN1|CETN2|CHDH|CLSPN|CML1|CNDP2|CNOT2|CNOT8|COX5B|CPSF3|CPSF4|CPSF5|CPXM1|CREB1|CSN8|CTU2|DDX1|DDX20|DDX5|DDX54|DHPR|DHX29|DKC1|DPH3|DRG1|DRG2|DSRAD|DVL2|EAF1|EBP2|ECE1|EDC4|EF1A|EF1D|EF2|EIF1A|EIF3B|EIF3…
GO:0006810	transport	263	AAAS|ACOT2|ACTB|ACTG|ANO4|ANXA1|ANXA3|ANXA6|AP1M1|AP1S2|AP2A1|AP2M1|AP3M2|AP3S1|AP5M1|APBA2|APBA3|ARF6|ARL3|ARPC2|ARPC3|ARPC4|ATG3|ATOX1|ATP5E|ATP5H|ATP5J|ATX1|BAD|BBIP1|BBS2|BET1|BNIP3|BPI|BTF3|CANT1|CASR|CATL1|CDD|CDO1|CETN2|CETN3|CETP|CHMP5|CHP1|CLU|CNIH4|CNN2|COPA|COPB2|COPD|COPG2|COX18|COX2|COX5A|COX5B|COX6A|COX7B|COX7C|CPNE3|CPSF3|CPSF4|CREB1|CSN1|CSN2|CTBP2|CUX2|CYGB|DCTN5|DDX20|DGKD|DIAP1…
GO:0007165	signal transduction	227	ACTB|ACTG|ADCY7|AF1Q|AHR|AIMP1|ANPRB|ANXA1|ANXA6|AP2A1|AP2M1|AP3S1|APBB2|ARL3|ARPC2|ARPC3|ARPC4|ASB6|ATF4|BAD|BBS2|BCL10|BIRC2|BNIP3|BPI|CABP4|CABP5|CAMLG|CASP3|CASR|CCNA2|CD8B|CDD|CDK1|CHP1|CLU|CNN2|CNOT2|CNOT8|CNPY3|COPA|CPNE3|CREB1|CREM|CRIP1|CSN8|CSRP3|DAPK3|DDX5|DDX54|DGKD|DOCK4|DRG2|DSRAD|DVL2|E2F4|EFNA2|EPN1|FBW1B|FGD3|FGF12|FIS1|FKBP8|FLIP1|FLOT1|FNTA|FOS|FOXC1|G3BP1|GAS6|GCP2|GEM|GLI3|GN…
GO:0006464	cellular protein modification process	219	AAAS|ACTB|ADHX|ALG2|ALR|ANKK1|ANPRB|ANXA1|ASB6|ASH2L|ATE1|ATG3|ATP23|BCL10|BIRC2|BLMH|BTBD6|CASR|CCNA2|CCNH|CCNI|CCNT1|CDC23|CDC7|CDK1|CDK15|CDK20|CDK8|CLK2|CLSPN|CML1|CPNE3|CRBN|CREB1|CSN8|CTBP1|CTU2|CYR61|DAPK3|DCC1|DCLK3|DPH2|DPH3|DPY30|EIF3F|ELOB|ELOC|EPC2|FBH1|FBW1B|FBX30|FBXL3|FBXW5|FKBP3|FKBP8|FLIP1|FNTA|FNTB|FRDA|GAS6|GCNT3|GID4|HDAC1|HDAC2|HERC4|HLTF|HUWE1|IKBA|IL1B|IL3RB|ILF3|ILKAP|ING4…
GO:0006950	response to stress	213	ACTB|ACTG|ADHX|AIMP1|ANXA1|ANXA3|ANXA6|APEX1|APEX2|ASCC1|ASH2L|ATF4|ATOX1|ATP23|BAD|BCL10|BIRC2|BNIP3|BPI|CAMLG|CASP3|CASR|CBX3|CCNA2|CCNH|CDC7|CDK1|CDO1|CETN1|CETN2|CHD2|CIRBP|CLSPN|CLU|CNOT2|CNOT8|CNPY3|COX2|CREB1|CRIP1|CSN8|CSRP3|CTSL2|CYGB|CYR61|DAPK3|DDX1|DGKD|DSRAD|E2F4|ECM29|ECSIT|EF2|ELOB|ELOC|EPC2|ETAA1|ETS1|EXO5|FAN1|FANCG|FANCI|FANCJ|FBH1|FBW1B|FIS1|FLIP1|FLOT1|FOS|FRDA|G3BP1|GAS6|GBP4…
GO:0009058	biosynthetic process	202	ABTB1|ACSF4|ADCY7|AHR|AIMP1|ALDOB|ALG2|AMPD1|ANPRB|ASH2L|ASPG|ATF4|ATP5E|ATP5H|ATP5J|BCL10|BDP1|BTF3|CANT1|CCNH|CCNT1|CDC7|CDD|CDK1|CDK8|CDO1|CHDH|CLSPN|CNDP2|CNOT8|COQ5|COX5B|CPNE3|CPSF3|CPSF4|CPSF5|CREB1|DCC1|DCXR|DDX5|DHCR7|DHPR|DHX29|DKC1|DPH2|DPH3|DRG1|DRG2|DVL2|EAF1|EF1A|EF1D|EF2|EIF1A|EIF3B|EIF3E|EIF3F|EIF3H|EIF3J|EIF3K|EIF3L|ELOB|ELOC|ETAA1|ETS1|FANCJ|FBH1|FOS|FRDA|GARS|GATC|GCNT3|GDE|GLU…
GO:0030154	cell differentiation	198	AAMP|ACTA|ACTB|ACTG|ALR|ANXA1|ANXA6|AP1M1|AP2A1|APBB2|ARF6|ARL3|ATF1|ATF4|BBS2|BNIP3|BTBD6|CABP4|CASP3|CDK1|CHD2|CLU|CNOT2|CPSF5|CREB1|CREM|CSRP2|CSRP3|CTBP1|CTBP2|CTSL2|CUX2|CYR61|DAPK3|DDX20|DDX5|DHCR7|DLX6|DSRAD|DVL2|E2F4|EF2|EFNA2|EGFL7|ELF2|ETS1|FANCG|FANCJ|FARP1|FAT1|FEZ1|FKBP8|FLOT1|FOS|FOXC1|GAS6|GLI3|GLUC|GPC1|GPM6A|GSTP1|HDAC1|HDAC2|HEM1|HERC4|HES4|HES5|HHEX|HIP1|HLX|HMGB2|HMX2|HNRPC|HP…
GO:0022607	cellular component assembly	194	AAAS|ACTA|ACTB|ACTG|ALDOB|ALR|ANXA6|AP2M1|ARF6|ARL3|ARPC2|ARPC4|ASH2L|ATF1|ATG3|ATP23|BAD|BBIP1|BBS2|BCL10|BCS1|BDP1|BET1|BIRC2|CATIP|CCNH|CDD|CDK1|CELF2|CENPH|CENPK|CENPV|CETN1|CETN2|CETN3|CHMP5|CHP1|CIRBP|CLPP|CLU|COA5|COX16|COX18|COX20|CPSF5|CSN8|CSRP2|CSRP3|DCXR|DDX1|DDX20|DGKD|DIAP1|DMA|DSRAD|DVL2|E2F4|ECM29|ECSIT|EIF3B|EIF3E|EIF3F|EIF3H|EIF3J|EIF3K|EIF3L|ELOB|EMC6|EMP1|FANCJ|FARP1|FGD3|FIS1…
GO:0002376	immune system process	142	ACTB|ACTG|AIMP1|ANXA1|ANXA3|AP1M1|AP1S2|AP2A1|AP2M1|ARPC2|ARPC3|ARPC4|ASH2L|BCL10|BIRC2|BNIP3|BPI|CANT1|CASP3|CD8B|CDD|CHD2|CLU|CNN2|CNPY3|CPNE3|CRIP1|CRIP2|CTSL2|DAPK3|DCTN5|DDX1|DIAP1|DMA|DSRAD|ECSIT|EF1A|EF2|EFNA2|ETS1|FBW1B|FLIP1|G3BP1|GAS6|GBP4|GCNT3|GCP2|GDE|GEM|GGH|GLI3|GLPC|GPC1|GSTP1|HEM1|HHEX|HMGB2|HMGB3|HUWE1|HVCN1|ID2|IGJ|IKBA|IL1B|ILF2|ILF3|IPO7|IRF9|KAT8|KIF2C|KLC1|KMT2A|LAB|LRRK1|L…
GO:0009056	catabolic process	129	ACBP|ADHX|ALDH2|ALDOB|AP2A1|AP2M1|ASPG|ATE1|ATG3|BAD|BCDO2|BIRC2|BLMH|BLVRB|BNIP3|BUB3|CASP3|CATL1|CDC23|CDD|CDK1|CDO1|CHDH|CHP1|CLPP|CLU|CNOT2|CNOT8|CRBN|CTSL2|DCXR|DDX5|DHPR|ECE1|ECH1|ECM29|EDC4|EIF3E|ELOC|EMC6|FBH1|FBW1B|FBXL3|FBXW5|FIS1|GALT|GDE|GID4|GLUC|GPC1|GSTM1|GSTM5|GSTO1|GSTP1|HMGB2|HUWE1|ITPA|IVD|KCTD5|KCTD6|LDHA|LIX1L|LSM5|LSM7|LUM|MANBA|MCAT|MECR|MIC1|MMP2|MTAP|NEDD8|NEIL1|NUDT7|NUD…
GO:0015031	protein transport	128	AAAS|ACOT2|ANXA1|AP1M1|AP1S2|AP2A1|AP2M1|AP3M2|AP3S1|AP5M1|APBA2|APBA3|ARF6|ARL3|ATG3|BBIP1|BBS2|BET1|BTF3|CETN2|CETN3|CHMP5|CHP1|CLU|CNIH4|COPA|COPB2|COPD|COPG2|COX18|CPSF3|CPSF4|DGKD|ECH1|EHBP1|EXOC2|EXOC3|FIS1|GOSR2|HHEX|HIP1|HPS4|HSPB1|IFT22|IFT46|IFT52|IFT74|IFT80|IFT88|IKBA|IPO7|LMNA|LYST|MFF|MLC1|MON1B|MPRD|MPV17|MTP|MTX2|MVP|NLGN1|NPM|NTF2|NUDT7|NXT2|OPTN|P53|PABP2|PCID2|PCM1|PEX2|PEX3|PR…
GO:0065003	protein-containing complex assembly	124	ALDOB|ALR|ANXA6|AP2M1|ARPC2|ARPC4|ASH2L|ATF1|ATP23|BAD|BCL10|BCS1|BDP1|BET1|BIRC2|CATIP|CCNH|CDD|CDK1|CELF2|CENPH|CENPK|CENPV|CETN2|CHP1|CIRBP|CLPP|CLU|COA5|COX16|COX18|COX20|CPSF5|CSN8|DCXR|DDX1|DDX20|DGKD|DIAP1|DMA|DSRAD|DVL2|ECM29|ECSIT|EIF3B|EIF3E|EIF3F|EIF3H|EIF3J|EIF3K|EIF3L|ELOB|FIS1|FLOT1|FMC1|G3BP1|GOSR2|H2AX|HDAC1|HEM1|HES5|HINT3|HIP1|HMGB2|ICLN|ISY1|KAT1|KCTD5|KCTD6|KCTD9|KMT2A|LEO1|LU…
GO:0016192	vesicle-mediated transport	123	ACTB|ACTG|ANXA1|ANXA3|AP1M1|AP1S2|AP2A1|AP2M1|AP3M2|AP3S1|AP5M1|ARF6|ARL3|ARPC2|ARPC3|ARPC4|BBS2|BET1|BPI|CANT1|CDD|CHMP5|CHP1|CLU|CNIH4|CNN2|COPA|COPB2|COPD|COPG2|CPNE3|CTBP2|CUX2|DCTN5|DGKD|DIAP1|DPY30|EF1A|EF2|EHBP1|EPN1|EXOC2|EXOC3|GAS6|GDE|GGH|GNAI3|GOSR2|GSTP1|HD|HEM1|HIP1|HUWE1|HVCN1|IGJ|ILF2|KIF2C|KLC1|LAB|LYST|MANBA|MITD1|MLC1|MPRD|MVP|MYO1B|MYO1E|NDRG4|NLGN1|NPC2|OPTN|OSTF1|PADI2|PGES2|…
GO:0007049	cell cycle	107	AAAS|AHR|ANCHR|APBB2|APEX2|ARF6|ARL3|BUB3|CATS|CCNA2|CCNH|CCNI|CCNT1|CDC23|CDC7|CDK1|CDK20|CENPK|CENPV|CETN1|CETN2|CETN3|CHMP5|CKS1|CLSPN|CNOT2|CNOT8|DCC1|E2F4|E2F6|FANCI|FANCJ|FBW1B|GAS6|GCIP|GEM|GNAI2|GNAI3|GTSE1|H2AX|HAUS2|HAUS8|HD|ID2|ING2|ING4|KIF2C|KLF11|LMNA|LST8|MCM7|MITD1|MSH2|MSH3|MZT1|NBN|NPM|NUDC|OPTN|ORC4|P53|PAX6|PB1|PCH2|PCM1|PIM3|PIN1|PLK1|PPAT|PPM1G|PRCC|PRDM9|PSMG2|RAB35|RAN|RED…
GO:0051276	chromosome organization	100	ACTB|AEBP2|ALR|ANXA1|APEX1|ASH2L|BRD9|BUB3|CBX3|CCNA2|CDC23|CDK1|CENPH|CENPK|CENPV|CETN2|CHD2|CHMP5|CSN8|CTBP1|DAPK3|DCC1|DDX1|DKC1|DPY30|EPC2|FANCJ|FBH1|G3BP1|GEM|H2AV|H2AX|H2AZ|HDAC1|HDAC2|HHEX|HLTF|HMGB2|HMGB3|HNRPC|HUWE1|ING2|ING4|ITPA|KAT1|KAT8|KIF2C|KMT2A|LEO1|MBD3|MCM7|MSH2|MSH3|MTA2|NAA10|NAA40|NBN|NHP2|NOP10|NPM|NPM3|P53|PADI2|PAGR1|PARP1|PB1|PCGF6|PCH2|PCID2|PHF1|PHF10|PKN1|PLK1|PRDM9|P…
GO:0044281	small molecule metabolic process	96	ACOT2|ACSF2|ACSF4|ADCY7|ADHX|AIMP1|ALDH2|ALDOB|AMPD1|ANPRB|ASPG|ATF4|ATP5E|ATP5H|ATP5J|BAD|BCDO2|BLMH|CATL1|CDD|CDO1|CETP|CHP1|COQ5|COX5B|CREM|CYGB|DCXR|DHCR7|DHPR|ECH1|FAAH2|FRDA|GALT|GARS|GATC|GGH|GLUC|GMPPB|GNA1|GNAI3|GSTO1|GSTP1|HPDL|IL1B|ISCA1|ISCA2|ISCU|ITPA|IVD|LDHA|LHPP|LUM|MCAT|MECR|MGST3|MTAP|NANP|NEIL1|NGBR|NNMT|NPC2|NRK2|NUDT7|NUDT9|P4HA2|PCCA|PDE7B|PEX2|PGES2|PGM2|PGM5|PLCB3|PLCH2|PL…
GO:0042592	homeostatic process	85	ABHD8|ACTB|ACTG|ADCY7|AF1Q|ANXA1|ANXA6|APEX1|ATF4|ATOX1|BAD|BBS2|BNIP3|CASP3|CASR|CETP|CHP1|CSRP3|DKC1|DSRAD|E2F4|FGF12|FIS1|FOXC1|FRDA|GAS6|GCP2|GLUC|GSTO1|GSTP1|HD|HEM1|HSPB1|HVCN1|IBTK|ICLN|ID2|IGJ|IL1B|ISCU|LRRK1|MCUB|MPV17|MTP|NBN|NEDD8|NGBR|NHP2|NOP10|NPC2|NPTN|NXN|P2RX4|PARP1|PAX6|PDPK1|PGES2|PKN1|PLCB3|PLCH2|PRDX4|PRDX5|RAB38|RAB7A|RFC5|RPE65|SCO1|SELK|SELT|SOS1|SOX9|TGM2|TNNI3|TXNL1|UBB|…
GO:0000003	reproduction	77	AAAS|ADCY7|ALR|ANPRB|ANXA1|BAD|BBS2|BIRC2|BUB3|CASP3|CCNI|CDK1|CETN2|CIP2A|CREM|CRIP1|CTSL2|CYR61|DACH1|DDX20|DPCD|EPN1|ETS1|FANCG|FANCJ|FOS|FOXC1|GLI3|H2AX|HERC4|HMGB2|HSF2|HVCN1|IL1B|ING2|MEIG1|MIC10|MMP2|MSH2|MSH3|MYCBP|NBN|NDRG3|OSR1|PCH2|PHC2|PLK1|PLTP|PPAT|PRDM1|PRDM9|PRDX4|PSME4|RAB3A|RARG|RTCB|SAFB2|SEPP1|SETX|SGO1|SIAH1|SOS1|SOX9|SPAG8|SPHK2|STAG2|STRBP|TBP|TEKT3|TLR3|TSG6|UBB|UBE2A|UBE2…
GO:0006259	DNA metabolic process	75	APEX1|APEX2|ASCC1|ATP23|CASP3|CCNH|CDC7|CDK1|CETN1|CETN2|CLSPN|CSN8|DDX1|DKC1|EPC2|ETAA1|EXO5|FAN1|FANCG|FANCI|FANCJ|FBH1|FOS|H2AX|HMGB2|HMGB3|HUWE1|ISY1|MCAF1|MCM7|MGME1|MSH2|MSH3|MTA2|NBN|NEIL1|NHP2|NOP10|NPM|ORC4|OTUB1|P53|PAGR1|PARP1|PARP4|PCH2|POLH|PRDM9|PSF3|PSME4|RAN|REV3L|RFC5|RPB7|RTF2|SEM1|SETX|SFPQ|SHPRH|SMBP2|SPF45|TCEA1|TEFM|TFPT|TOP1|UBB|UBE2A|UBE2B|UFD1|UHRF2|UIMC1|UNG|UVSSA|WDR48|…
GO:0008219	cell death	74	AF1Q|AHR|AIMP1|ANXA6|ARF6|ATF4|ATG3|BAD|BCL10|BIRC2|BNIP3|C1D|CASP3|CASR|CDCA7|CDK1|CLU|CRIP1|CTSL2|CYR61|DAPK3|DDX5|EMC4|EMP1|FBH1|FIS1|FKBP8|FLIP1|GAS6|GLI3|GLUC|HD|HIP1|HMGB2|IKBA|IL1B|ING4|KLF11|KMT2A|MFF|MIEN1|MSH2|MTFP1|MYDGF|NBN|NEMO|OPTN|P2RX4|P53|PARP1|PARP4|PDCD4|PDCD5|PDCL3|PDPK1|PIM3|PKN1|PPIF|PRDX5|RIPK2|RPB7|RRAGA|SAV1|SDS3|SELK|SGK1|SIAH1|SLTM|STK25|TFPT|TLR3|TOP1|TRAIP|ZPR1
GO:0007010	cytoskeleton organization	73	AAAS|ACTA|ACTB|ACTG|ANXA1|ARF6|ARPC2|ARPC3|ARPC4|BBS2|CATIP|CDK1|CETN1|CETN2|CETN3|CGNL1|CHP1|CNN2|CSRP2|CSRP3|DIAP1|E2F4|FAT1|FGD3|FHL3|HAUS2|HAUS8|HD|HEM1|HIP1|HYDIN|KIF19|KIF2C|LMNA|MAP2|MAST4|MOB2|MYO1B|MZT1|NLGN1|NPM|PALLD|PAX6|PCM1|PDPK1|PGM5|PHIP|PIN1|PLK1|RAN|RHOA|RHOC|RHOJ|RHOQ|RND1|SAS6|SBDS|SGO1|SKAP|SOX9|SPAST|SPC25|SPTB2|SSH1|STMN2|STMN3|TACC3|TPM1|TPM2|TPM3|UBE2B|WASL|ZPR1
GO:0044403	symbiotic process	67	AAAS|AP1M1|AP1S2|AP2A1|AP2M1|BAD|BNIP3|CAMLG|CCNA2|CCNT1|CD8B|CDK1|CHMP5|CPSF4|CREB1|CTBP1|CTBP2|EIF3B|EIF3F|EIF3L|ELOC|FKBP8|G3BP1|GAS6|H2AX|HDAC1|HNRPK|IKBA|IPO7|KCTD5|KLC1|MCAF1|MIC10|MITD1|MON1B|NEMO|NFIA|NMT2|NPM|OGA|P53|PABP2|PCBP2|PDCL3|PPIB|RAB6A|RAB7A|RAN|RED|RHOA|RPTOR|RRAGA|SET|SGTA|TBP|TF2B|THOC2|TOP1|UBB|UBC9|UNG|USF2|VPS29|VTA1|WDR48|XPO1|XPR1
GO:0040011	locomotion	65	AAMP|ACTB|AIMP1|ANXA1|ANXA6|APBB2|ARPC2|ARPC3|ARPIN|ASAP3|AVL9|BBS2|CDK1|CENPV|CREB1|CYR61|DOCK4|DPCD|EFNA2|ETS1|FAT1|FEZ1|FOXC1|GAS6|GCP2|GLI3|GLPC|GPC1|GPM6A|HEM1|HMGB2|ID2|IGJ|IL1B|ING2|ISL1|ISL2|LAMB1|LAMB4|LYST|MEGF8|NDRG4|NPTN|OTX2|P2RX4|PAK3|PALLD|PAX6|PCM1|PDPK1|PKN1|PLTP|RAB7A|RHOA|RHOC|ROBO1|SBDS|SIAH1|SKI|SOS1|SPTB2|TEKT3|UBE2B|USP9X|YES
GO:0000278	mitotic cell cycle	65	AAAS|ANCHR|ARL3|BUB3|CCNA2|CCNH|CCNI|CDC23|CDC7|CDK1|CENPK|CETN1|CETN2|CHMP5|CLSPN|CNOT2|CNOT8|DCC1|E2F4|E2F6|FBW1B|GEM|GTSE1|HAUS2|HAUS8|HD|ID2|KIF2C|KLF11|LMNA|MCM7|MITD1|MSH2|MZT1|NBN|OPTN|ORC4|P53|PAX6|PB1|PCH2|PCM1|PLK1|PPAT|PRCC|PSMG2|RAB35|RAN|RED|RHOA|RHOC|RTF2|SBDS|SGO1|SKA3|SKAP|SPAST|SPC25|SPTB2|SRSF2|SYF2|TACC3|UBA3|UBE2S|ZPR1
GO:0061024	membrane organization	60	ACTB|ACTG|ANO4|ANXA6|AP2A1|AP2M1|ARPC2|ARPC3|ARPC4|ATP5E|ATP5H|ATP5J|BAD|BET1|BNIP3|CDK1|CHMP5|CHP1|CLU|COX18|CSRP3|DVL2|EPN1|FLOT1|FNTA|GAS6|GNAI3|GOSR2|HIP1|LMNA|MAN1|MIC13|MIC19|MIC25|MIC26|MITD1|MPRD|MYMK|NLGN1|P53|PLK1|PPIF|RAB3A|RAB7A|RAB8B|REPS1|RFT1|RHOA|SCFD1|SGTA|SPAST|SPTB2|STX18|STX5|SYNJ1|TRAM2|UBB|VAMP7|VTI1B|WASL
GO:0009790	embryo development	60	APBA2|APBA3|BCL10|BTF3|CASP3|CNOT2|CYR61|DLX6|DVL2|ECE1|EPN1|FKBP8|FOXC1|FRDA|GLI3|GRSF1|HDAC1|HDAC2|HES5|HLX|HMX2|ID2|IFT52|ISL1|KMT2A|LAMB1|LEO1|MBD3|MEGF8|MMP2|MSH2|MYF5|MYO1E|NBN|NDRG4|NXN|OSR1|OTX2|P53|PAX6|PRDM1|RARG|RTCB|SBDS|SF3B6|SKI|SOS1|SOX9|STMN3|SYF2|TAF8|TAPT1|TOP1|TPM1|UBE2A|UBE2B|VPS52|WDR48|YAP1|ZPR1
GO:0006397	mRNA processing	56	CCNH|CELF2|CPSF3|CPSF4|CPSF5|DDX1|DDX20|DDX5|DSRAD|FRG1|GRSF1|HNRPC|HNRPK|ICLN|ISY1|LEO1|LSM5|LSM7|LUC7L|MFAP1|NCBP3|PABP2|PAPD1|PCBP2|PHF5A|PIMT|PPIL3|PRCC|PRP17|PRP4|RBM11|RBM4|RBM40|RED|RPB7|SEN34|SETX|SF3A2|SF3A3|SF3B6|SFPQ|SMN|SMU1|SPF45|SPN1|SRSF2|SRSF4|SRSF6|SRSF9|SYF2|THOC2|TRA2A|TRUB2|WDR83|ZMAT5|ZPR1
GO:0048870	cell motility	54	AAMP|ACTB|AIMP1|ANXA1|ANXA6|APBB2|ARPC2|ARPC3|ASAP3|AVL9|BBS2|CDK1|CENPV|CYR61|DOCK4|DPCD|ETS1|FAT1|FOXC1|GAS6|GCP2|GLI3|GLPC|GPC1|GPM6A|HEM1|HMGB2|IGJ|IL1B|ING2|ISL1|LAMB1|LAMB4|LYST|MEGF8|NDRG4|P2RX4|PAK3|PALLD|PAX6|PCM1|PDPK1|PKN1|PLTP|RHOA|RHOC|ROBO1|SBDS|SKI|SOS1|TEKT3|UBE2B|USP9X|YES
GO:0048646	anatomical structure formation involved in morphogenesis	52	AAMP|ACTA|ACTG|AIMP1|BCL10|BMPER|CASP3|CNOT2|CSRP2|CSRP3|CYR61|DLX6|DVL2|EGFL7|ETS1|FOXC1|GLI3|GPC1|HDAC1|HDAC2|HES5|IFT52|ISL1|LAMB1|LEO1|MAN1|MMP2|MYDGF|MYF5|MYMK|NFKB2|NGBR|NOE1|OSR1|OTX2|P53|PAX6|PDCL3|PDE3B|PGM5|PTF1A|RARG|RDH13|RHOJ|ROBO1|SAT1|SBNO2|SF3B6|SKI|SOX9|TGM2|TPM1
GO:0006629	lipid metabolic process	51	ACOT2|ACSF2|ACSF4|ADHX|ALG2|ASPG|BCDO2|CATL1|CETP|CLU|CPNE3|CREM|CYGB|DGKD|DHCR7|ECH1|FAAH2|GLUC|GPC1|GPX5|GSTP1|IVD|MCAT|MECR|MGST3|MTMR1|MTP|NAA40|NGBR|NPC2|NUDT7|PCCA|PERI|PEX2|PGES2|PGS1|PI4KB|PIGH|PIGX|PLCB3|PLCH2|PLTP|PREY|PTGR1|PTGR3|RAB14|RAB7A|RDH13|RPE65|SPHK2|SYNJ1
GO:0055085	transmembrane transport	50	ANO4|ANXA6|ATOX1|ATP5E|ATP5H|ATP5J|CASR|CLU|COX2|COX5A|COX5B|COX6A|COX7B|COX7C|CSN1|GAS6|GPM6A|HVCN1|IBTK|KCNE3|KCNH3|KCNH5|KCNJ5|KCNN2|MCUB|NIPA2|P2RX4|PEX2|PEX3|PLCB3|PLCH2|PLM|PSMD4|PSMD6|PSME1|PSME2|PSME4|RNF5|SFXN2|SGK1|TIM23|TOM7|TRAM2|UBB|UCP2|UNC80|VDAC2|VDAC3|XPR1|ZNT2
GO:0051301	cell division	48	ANCHR|ARF6|ARL3|BUB3|CATS|CCNA2|CCNT1|CDC23|CDC7|CDK1|CDK20|CENPV|CETN1|CETN2|CETN3|CHMP5|CKS1|FANCJ|GNAI2|GNAI3|HAUS2|HAUS8|ING2|KIF2C|MITD1|NUDC|NUMB|PLK1|RAB10|RAB35|RAN|RHOA|RHOC|SGO1|SKA3|SKAP|SPART|SPAST|SPC24|SPC25|SPTB2|STAG2|TACC3|TOP1|UBC9|UBE2S|USP9X|WASL
GO:0000902	cell morphogenesis	46	ACTB|APBB2|CABP4|CASP3|CLU|CREB1|EFNA2|FARP1|FAT1|FEZ1|FLOT1|GLI3|GPC1|GPM6A|HEM1|ID2|ISL1|ISL2|LAMB1|LAMB4|LLPH|MAP2|NLGN1|NPTN|NRN1L|NUMB|OTX2|PAK3|PALLD|PAX6|POSTN|RAB10|RAB3A|RHOA|ROBO1|SCFD1|SGK1|SIAH1|SOS1|SPAST|SPTB2|SSH1|UBB|USP9X|WASL|YAP1
GO:0007267	cell-cell signaling	45	AIMP1|ANXA1|AP2A1|AP2M1|APBA2|APBA3|CTBP2|DVL2|EFNA2|FAT1|FBW1B|FGF12|GCP2|GNAI2|HHEX|IL1B|KCNJ5|KCNN2|LEO1|NLGN1|NPTN|NQO1|NXN|P2RX4|PDE7B|PLCB3|PORCN|PSMD4|PSMD6|PSME1|PSME2|PSME4|RAB3A|RARG|RHOA|SAP|SELM|SELT|SSH1|SYNJ1|SYPL1|TSG6|UBB|VDAC3|VPS29
GO:0007005	mitochondrion organization	40	ATG3|ATP23|ATP5E|ATP5H|ATP5J|BAD|BCS1|BNIP3|CLU|COA5|COX16|COX18|COX20|ECSIT|FANCG|FEZ1|FIS1|FMC1|FRDA|GLUC|MFF|MGME1|MIC13|MIC19|MIC25|MIC26|MPV17|MTFP1|P53|PARP1|PPIF|RAB32|RAB38|RAB3A|SCO1|TIM23|TOM7|UQCC1|UQCC2|WIPI4
GO:0007155	cell adhesion	37	ACTB|ACTG|AIMP1|ANXA1|ANXA3|ARF6|CFDP1|CYR61|ECM2|EGFL7|EPDR1|FAT1|FAT3|FEZ1|GAS6|HES5|HSPB1|IL1B|KIFC3|LAMB1|LAMB4|MPZL2|MYBPH|MYL9|NLGN1|NPTN|NUAK1|PALLD|PCDH9|PDPK1|PGM5|POSTN|RAB10|RHOA|ROBO1|SOX9|TSG6
GO:0008283	cell population proliferation	35	BAD|BMPER|CDK1|CLU|CRIP1|DACH1|DVL2|EF2|FOXC1|GAS6|GLI3|GNAI2|GSTP1|ID2|MCM7|NBN|NDRG4|NELFB|NUMB|OSR1|P53|PCM1|PRDM1|PSMG1|RAB10|RAP1B|RIPK2|SBDS|SOX9|SPHK2|TACC3|TAF8|WDR12|YAP1|ZPR1
GO:0050877	nervous system process	31	AAAS|ATX1|BBS2|CABP4|CASP3|CREB1|CUX2|DIAP1|FGF12|FOS|FRDA|HD|KIFC3|LUM|NBN|NDRG4|NLGN1|NPTN|P2RX4|PAX6|RAB3A|RP9|RPE65|SGK1|SPART|SYNJ1|TNNI3|TTBK1|USH2A|VDAC3|WFS1
GO:0003013	circulatory system process	30	ADHX|ANPRB|ATP5J|BBS2|CASR|CSRP3|DOCK4|E2F4|ECE1|FGF12|FOXC1|GAS6|ID2|KCNE3|KCNJ5|KCNN2|MYL4|P2RX4|PLCB3|POSTN|PPCS|RCAN1|RHOA|SGK1|TNNC1|TNNI2|TNNI3|TPM1|YAP1|YES
GO:0006605	protein targeting	28	ACOT2|ATG3|CLU|COX18|ECH1|FIS1|GOSR2|HPS4|MFF|MON1B|MPRD|MPV17|NLGN1|NUDT7|PEX2|PEX3|RAB7A|RAB8B|SGTA|SPCS1|SPCS3|SRP68|TIM23|TOM7|TRAM2|UBB|USP9X|VTI1B
GO:0006913	nucleocytoplasmic transport	27	AAAS|ATX1|CHP1|CPSF3|CPSF4|DDX20|HHEX|IKBA|IPO7|LMNA|NPM|NTF2|NXT2|P53|PABP2|PCID2|PRP17|RAN|RITA1|SPN1|SRSF2|SRSF4|SRSF6|SRSF9|THOC2|UIF|XPO1
GO:0022618	ribonucleoprotein complex assembly	27	CELF2|CIRBP|CPSF5|DDX1|DDX20|DSRAD|EIF3B|EIF3E|EIF3F|EIF3H|EIF3J|EIF3K|EIF3L|G3BP1|ICLN|ISY1|LUC7L|NIP7|NPM|PIMT|SBDS|SETX|SF3A2|SF3A3|SPN1|SRSF6|SRSF9
GO:0051186	cofactor metabolic process	26	ACOT2|ACSF2|BLVRB|CML1|CNDP2|COQ5|DHPR|ETHE1|FRDA|GGH|GSTM1|GSTM5|GSTO1|GSTP1|ISCA1|ISCA2|ISCU|NNMT|NRK2|NUBP2|NUDT7|PCCA|PNPO|PPCS|PRDX4|PRDX5
GO:0006091	generation of precursor metabolites and energy	26	ADHX|ALDH2|ALDOB|ATP5E|ATP5H|ATP5J|COX2|COX5A|COX5B|COX6A|COX7B|COX7C|DHPR|FRDA|GDE|LDHA|MSH2|NQO1|P4HA2|PGES2|PGM2|PYGB|SDHB|TALDO|TEFM|TKT
GO:0042254	ribosome biogenesis	26	AAMP|C1D|DDX54|DKC1|EBP2|FRG1|GNL3L|KRI1|MRM2|NHP2|NIP7|NOG1|NOL10|NOP10|NPM|NPM3|NSA2|RAN|RCL1|RIOK2|RPP30|SBDS|SURF6|UTP6|WDR12|XPO1
GO:0040007	growth	25	ALR|ANXA1|ANXA6|APBA2|DHCR7|FKBP8|FOXC1|GLI3|LLPH|MYMK|NBN|NDRG4|NRN1L|P53|POSTN|RARG|SBDS|SELM|SOS1|SOX9|TAF8|USP9X|WDR48|YAP1|ZPR1
GO:0034655	nucleobase-containing compound catabolic process	24	CASP3|CDD|CNOT2|CNOT8|DDX5|EDC4|EIF3E|FBH1|GALT|HMGB2|ITPA|LSM5|LSM7|MTAP|NEIL1|NUDT7|NUDT9|PAPD1|PCID2|PDE7B|RNH1|RPB7|UNG|ZPR1
GO:0006412	translation	23	ABTB1|AIMP1|DHX29|DRG1|DRG2|EF1A|EF1D|EF2|EIF1A|EIF3B|EIF3E|EIF3F|EIF3H|EIF3J|EIF3K|EIF3L|GARS|GATC|GUF1|ICT1|RBM4|SELT|SMBP2
GO:0006790	sulfur compound metabolic process	22	ACOT2|ACSF2|BLMH|CDO1|CML1|CNDP2|ETHE1|FRDA|GSTM1|GSTM5|GSTO1|GSTP1|ISCA1|ISCA2|ISCU|LUM|MGST3|MTAP|NUBP2|NUDT7|PCCA|PPCS
GO:0030198	extracellular matrix organization	22	APBB2|CTSL2|CYR61|ECM2|FLOT1|FOXC1|GAS6|LAMB1|LAMB4|LOXL1|LUM|MMP2|MPV17|MYF5|MYO1E|NFKB2|PLOD2|POSTN|PRDX4|SOX9|ST7|TIMP1
GO:0051604	protein maturation	21	ACBP|ATP23|BAD|CASP3|CISD3|CPXM1|ECE1|FRDA|GLI3|ISCA1|ISCA2|LIPT2|NAA10|NAA30|NAA40|PARP1|PRDX4|RIPK2|SPCS1|SPCS3|WFS1
GO:0007059	chromosome segregation	21	BUB3|CDC23|CENPK|CEP85|CHMP5|DCC1|FANCJ|GEM|KIF2C|PCH2|PLK1|RAN|SGO1|SKA3|SKAP|SPC25|STAG2|TOP1|UBC9|UBE2B|USP9X
GO:0006399	tRNA metabolic process	20	AIMP1|CPSF4|CTU2|DDX1|DPH3|GARS|GATC|GRSF1|KTI12|MOD5|QTRT2|RPP21|RPP30|RTCB|SEN34|TRM1L|TRNT1|TRPT1|TYW3|URM1
GO:0030705	cytoskeleton-dependent intracellular transport	20	AP3M2|AP3S1|ARL3|COPG2|HD|HSPB1|IFT22|IFT46|IFT52|IFT74|IFT80|IFT88|PCM1|RAB21|RAB6A|SFPQ|SPAST|UBB|VAMP7|WASL
GO:0005975	carbohydrate metabolic process	20	ALDH2|ALDOB|ATF4|BAD|CREM|DCXR|GALT|GCNT3|GDE|GSTO1|LDHA|MANBA|NANP|PGGHG|PGM2|PGM5|PYGB|SYNJ1|TALDO|TKT
GO:0006457	protein folding	19	CLU|EMC4|EMC6|GNAI2|GNAI3|HSPB1|NUDC|PDCL3|PFD1|PFD5|PFD6|PPIB|PPIF|PPIL3|PRDX4|SGTA|TBCA|TTC1|WFS1
GO:0006520	cellular amino acid metabolic process	17	ACSF4|AIMP1|ASPG|ATF4|BLMH|CDO1|DHPR|GARS|GATC|HPDL|IVD|MTAP|P4HA2|PLOD2|PPAT|PRDX4|TPH
GO:0007568	aging	17	APEX1|CDK1|CREB1|CTSL2|EF2|FOS|H2AX|ID2|MBD3|MSH2|NFKB2|NPM|NQO1|P53|PDCD4|RPN2|TIMP1
GO:0006914	autophagy	17	ATG3|BNIP3|CLU|EMC6|FIS1|GLUC|LIX1L|MIC1|OPTN|P53|RAB7A|TOM7|VAMP7|VPS25|VTA1|VTI1B|WIPI4
GO:0140014	mitotic nuclear division	15	AAAS|BUB3|CDC23|CENPK|CHMP5|DCC1|KIF2C|MZT1|PLK1|RAN|RHOA|SGO1|SKAP|SPAST|UBE2S
GO:0021700	developmental maturation	12	AP1M1|COPD|HES5|ID2|MMP2|NFIA|PCH2|RAB32|RAB38|RAB3A|RHOA|RND1
GO:0007034	vacuolar transport	12	CHMP5|CLU|GOSR2|LYST|MON1B|MPRD|RAB7A|SNX27|VAMP7|VPS25|VPS52|VTI1B
GO:0043473	pigmentation	8	AP1M1|BBS2|COPD|GLI3|HPS4|LYST|RAB32|RAB38
GO:0034330	cell junction organization	8	ACTB|ACTG|KIFC3|NUMB|PDPK1|RAB8B|RHOA|RHOC
GO:0007009	plasma membrane organization	7	ANO4|ANXA6|CLU|CSRP3|FLOT1|RAB3A|SPTB2
GO:0071554	cell wall organization or biogenesis	1	MANBA
GO:0019748	secondary metabolic process	1	ETHE1
